# A genome-wide CRISPR screen reveals a role for the BRD9-containing non-canonical BAF complex in regulatory T cells

**DOI:** 10.1101/2020.02.26.964981

**Authors:** Chin-San Loo, Jovylyn Gatchalian, Yuqiong Liang, Mathias Leblanc, Mingjun Xie, Josephine Ho, Bhargav Venkatraghavan, Diana C. Hargreaves, Ye Zheng

## Abstract

Regulatory T cells (Tregs) play a pivotal role in suppressing auto-reactive T cells and maintaining immune homeostasis. Treg development and function are dependent on the transcription factor Foxp3. Here we performed a genome-wide CRISPR/Cas9 knockout screen to identify the regulators of Foxp3 in mouse primary Tregs. The results showed that Foxp3 regulators are highly enriched in genes encoding SWI/SNF and SAGA complex subunits. Among the three SWI/SNF-related complexes, the non-canonical or ncBAF (also called GBAF or BRD9-containing BAF) complex promoted the expression of Foxp3, whereas the PBAF complex repressed its expression. Gene ablation of BRD9 led to compromised Treg function in inflammatory disease and tumor immunity. Functional genomics revealed that BRD9 is required for Foxp3 binding and expression of a subset of Foxp3 target genes. Thus, we provide an unbiased analysis of genes and networks regulating Foxp3, and reveal ncBAF complex as a novel target that could be exploited to manipulate Treg function.
