## Supplementary material for "A genome-wide CRISPR screen reveals a role for the BRD9-containing non-canonical BAF complex in regulatory T cells": Table S3

### Sheet: Comparison
Table S3. List of genes in different categories identified in the CRISPR-Cas9 screen, Related to Figure 2.
197 elements included exclusively in "Pos":	327 elements included exclusively in "Neg":	56 common elements in "Pos" and "Contraction":	163 common elements in "Neg" and "Contraction":	1 common element in "Pos" and "Expansion":	21 elements included exclusively in "Expansion":	1278 elements included exclusively in "Contraction":
Foxp3	Cnot11	Wdr82	Ccdc84	Rc3h1	Trp53	Rpl37a
Smarcd1	Bcor	Cdc73	Stk11		Mxi1	U2af1
Tada1	Dhps	Cbfb	Rcc1		Ints6	Atp6v1b2
Gtf2a2	Cnot10	Sympk	Dbr1		Hrh3	Nle1
Ube2m	Atox1	Slc39a7	Top3a		Zc3h12a	Chmp6
Ssu72	Mettl14	Rnasek	Prpf19		Clca4b	Pold1
Supt20	Aip	Cpsf3	Dctn2		4930567H17Rik	Paics
Gtf2a1	Wdr25	Gfpt1	Psmd4		Socs1	Wdr43
Usp22	Slc13a3	Ufd1l	Myb		Smug1	Eef1a1
Taf5l	Edrf1	Supt5	Snrnp40		Samd1	Phf5a
Taf11	Dgkd	Ttc14	Gart		Slc7a8	Snrpf
Noxred1	Drap1	Ncbp2	Dhx29		Gcm2	2410131K14Rik
Gnb2	Flcn	Rpn2	Txnl4b		4930558K02Rik	Rpa1
Ccdc101	Ccdc88c	Ccdc86	Capzb		Ms4a18	Napa
Tada2b	Dohh	Med8	Hist2h3b		Nras	Supt16
Taf6l	Atp2a2	Rrp9	Armc7		Galk2	Lsm2
Olfr347	Ddit4	Atp6ap2	Hist2h3c1		Ndp	Rpl8
Commd4	Skiv2l	Snrpe	Usp5		Acr	Eif6
Impa1	Usp9x	Nudt21	Sf1		Mfap2	Atp1b3
Ngb	Gnl3	Pmf1	Sptlc2		Kmt2d	Spc24
BC094916	Tmem230	Tgs1	Rnpc3		Pde3b	Rps21
Brd9	Nrbp1	Clp1	Pabpn1			Snrpg
Tbx21	Pbld1	Cmpk1	Hist1h2bn			Chaf1b
Cdh6	Otud5	Srsf3	Cmip			Dut
Cela1	Bod1	Vps51	Psmg3			Gtf2e2
Serpinb9d	Lsm10	Jak1	Rsl24d1			Hspa5
Rnmt	Pigf	Snrpd2	Nmd3			Chek1
Gpr174	Bcl2a1b	Sqle	Snapc5			Mms22l
Rtl1	Atp2b1	Pola2	Rad51			Gins2
Med29	Atp7a	Med30	Ahcy			Ruvbl2
Wdr48	Ror2	Ikbkg	Hspe1			Phb2
Sertad1	Pelo	Tfrc	Rps28			Umps
Vmn1r151	2410127L17Rik	Psmc1	Timm13			Gm5148
Pcyox1l	Abcb1a	Xpo1	Orc6			Lsm5
Chd2	Gigyf2	Med18	Polr1b			Rps23
Traf3	Clca3b	Pold2	Snrnp35			Rpl23
Rhebl1	Tex22	Ebna1bp2	Kansl2			Atp6v1a
Sp140	Oprm1	Zap70	4930555G01Rik			Rps4x
4930444G20Rik	Zmym5	Actl6a	Rps3			Mfsd7b
Traf6	Sfxn3	Atp5c1	Snapc3			Cct2
Slc25a30	Gmip	Fam103a1	Nol6			Hist1h2an
Rhag	Eif5a	Rfk	Hist1h3f			Abt1
Timd2	Btaf1	Srp68	Romo1			Psmb3
Tox4	Trmt5	Gspt1	Rpl19			Nsdhl
0610009O20Rik	C330007P06Rik	Brf1	Atp6v1d			Prpf8
Alg6	Wfdc21	Rps7	Rpp30			Rpsa
Zfp790	Fbrs	Atp6v0c	Rpl31			Polr2g
Hmbs	E130309D02Rik	Eif5	Leng1			Kdsr
Cep57	Fam117b	Pgm3	Eapp			Gins1
Tmem176b	Cml5	Med14	Polr1c			Snrpb
Ube2cbp	Polh	Rrm1	Nup85			Heatr1
Cpsf4l	Mlycd	Taf12	Mcm5			Usp39
Zmiz1	Mettl3	Clspn	Yrdc			Atp6v1g1
Gp1bb	Rgs8	Il2ra	Psmg4			Pole
Rab3ip	Ddx3x	Psma7	Hist1h2ap			Wrb
Batf	Bricd5	Rps13	Grpel1			Exosc8
Jakmip1	Esrp2		Ddx47			Exosc5
Zfp772	Eml5		Nsf			Tbl3
Prrg1	Trip4		BC052040			Psmb4
Vmn2r30	Rprd2		Rpl37			Dtymk
Tmem121	Wtap		Fnta			Gins3
Phf11a	Tmem131		Lsm8			Banf1
Olfr1122	Ube2e1		Srsf2			Hspa9
Bcl2l15	Fanci		Ppp2r1a			Rpl18
Ntn3	Reg3g		Hist1h3a			Taf1c
Arid1a	Ankrd24		Cwc15			Psmb1
Ncoa2	Anapc13		9030624G23Rik			Polr2d
Tada3	Pex10		Gemin5			Rps20
Olfr3	Prss43		Wdr1			Fdps
Uqcr11	Lamtor1		Tfdp1			Aamp
Stap1	Tmem30a		Hsd17b12			Polr2i
Ubtd2	Klhl30		Myh9			Ddx18
Diras1	Add2		Prmt5			Rpf2
Bpifb4	Fibcd1		Ddx20			Nom1
Cyp2c65	Rab8b		Tsr2			Rps10
Zc3h4	Kcns1		Rfc3			Hist1h2ab
Runx3	Acaa1a		Phb			Deb1
Ttc21b	Ceacam18		Ppp1r2			Rpl6
Bmp3	Gse1		Uba1			Fadd
Dok1	Gm6406		Kif14			Rbm8a
Nudt12	2510039O18Rik		Kif20a			Rps26
Cpne2	Prr15		Erh			Top2a
Gkap1	Xkr4		Mup8			Ykt6
Dhx36	Adad2		Pam16			Gltscr2
Gm2663	Cdh9		Ttk			Jak3
Slc47a1	Sp1		Dnajc9			Cog4
Ccdc169	Phyhipl		Prim2			Il2rg
Nkiras2	Rbms3		Tubgcp3			Cdc45
Naif1	Ttc29		Riok1			Gpn1
Obp1a	Dsg1a		Cops6			Polr2b
Krit1	Insig1		Thoc3			Prim1
Galnt14	Nprl2		Cops3			Cct4
Rp9	Herc4		Sod1			Atp6v0d1
Prdx2	Dido1		Cdk11b			D2Wsu81e
Slc35b4	Mrgpra1		Ncapd2			Mvd
Obfc1	Edf1		Aldoa			Sdad1
Smim22	Olfr39		Wdr70			Dna2
Nabp1	Calm3		Dmap1			Utp23
Med27	Ddx6		Tbcb			Rbm22
Olfr74	Fam71b		Ppil1			Rpl3
Slc22a7	Rtel1		Rbm48			Prpf6
4930502E18Rik	Cd2bp2		Psmd1			Rpl11
Enoph1	Ndufv2		Pcyt1a			Snap23
Zfp281	Diap1		Dlst			Ppat
Eepd1	Sp3		Hist1h2ad			Eif3i
Kctd4	Gm10324		Nufip1			Cct3
Erp27	P2ry6		Rpl32			Rpl14
Wnt7b	Aldh1l2		Anapc5			Rps6
Magea6	Max		Rps3a1			Rbx1
Spo11	Dynlrb1		Rps5			Rpl13
Sec22a	Dbf4		Mfap1b			Cct5
Wdr46	1300017J02Rik		Chtf8			Gtf2h3
Brs3	Lsm11		Dnaja3			Sf3b5
Cd3d	Cldn7		Prelid1			Polr3e
Ccdc43	Nos3		Fam50a			Eif3d
Ppig	Stk32b		Hnrnpl			Alyref
Gast	Arl2		Surf4			Emg1
Rusc1	Tsc2		Ak2			Nup160
Olfr59	Nup214		Dclre1b			Cdt1
Prep	Hrk		Fau			Timm23
Defb2	Thap11		Eif4a3			Rpa3
Zdhhc13	Klhl18		Rplp0			Tuba1c
Olfr902	Cenpt		Psma3			Hist1h3i
Scgb1a1	Spty2d1		Sf3b3			Cpsf4
Tceb3	Zzz3		Eef1g			Nop58
Odc1	Unc5c		Bard1			Exosc3
Inhba	Gm815		Rpl35			Rpl9
Asnsd1	Unc45a		Atp6v1f			Txnl4a
Man1c1	Hes1		Rhoa			Bub3
Wdr24	Pdgfrb		Tamm41			Sf3b4
Ccne2	Trpm7		Hist1h4n			Psma4
Surf1	Dcaf5		Exoc7			Ckap5
Defb26	Acsl3		Spdl1			Twistnb
Ubald2	Nlrp6		Exosc1			Ddx41
Pam	Ccl24		Casp8ap2			Psmd14
Setd5	Cers4		Ilf2			Zmat5
Cetn3	Pou2f1		Gm21943			Cltc
Gprc5b	Krtap24-1		Slc39a10			Atp1a1
Serpinb3c	Zfp445		Prpf31			LOC100048884
Mmp17	Abcb9		Rfc2			Ppan
Elf1	Tmem100		Nxt1			Hist1h2ai
Timp1	Tbx10		Pop4			Asna1
Spin2d	Gsk3b		Prmt3			Tyms
Prpf39	Ift43		Alg11			Atp6v1e1
Cd55	Zfp933		Gm4214			Rpl36
Osbpl6	Cxxc1		Map3k7			Skp1a
Mina	Skint8		Kin			Cebpz
Cldn10	Dr1		Lsm4			Snip1
Fam209	Ube3c		Nfs1			Rpl26
Tmem5	Slbp		Wdr18			Birc5
Scaf4	Sptlc1		Idi1			Pdcd11
Oxr1	Celsr3		Nrf1			Gimap5
Zfp623	Kcna4		Utp15			Cenpn
Ugt2b5	Galr2		Rangap1			Arcn1
Selk	Cdkn2d		Setd1a			Mvk
Ankrd53	Ankrd66		Pwp1			Tk1
Prl2c3	Tmie		Mdn1			Hist1h3e
Rnf145	Kiss1		Ssty1			Supt6
Ubald1	Ebf1		Cdan1			Trappc5
Tmem175	Lrrc71		Wbscr22			Gtpbp4
Usp7	Slc4a1ap		Haus7			Rpl30
Actn4	Olfr1034		Rpl5			Pno1
Rnf183	Gabarapl2		Rps8			Sec61a1
Tmem154	Cacna1d					Eef2
Dynlrb2	Hira					Rps18
Mmp20	Defb22					Sap30bp
Tnni3k	Brk1					Naca
Cox20	Gm17689					Gosr2
Ddx50	Vac14					Rpl18a
Zbtb41	Slc25a15					Dpagt1
Fxyd5	Acp1					Mak16
Irs2	Gm7257					Rps16
Ggct	Slc19a1					Sec13
Pcdh8	Zfy1					Gpkow
Xndc1	Zfpm2					Scap
Zfp280d	Spryd3					Atp6v0b
Prrc2c	Olfr1513					Vps25
Tmco5	Elac2					Pole2
Psenen	Dscaml1					Magoh
Gfm2	Olfr1197					Ddx49
Trpm5	Idh3b					Psmc5
Hint1	Vmn1r212					Gm4133
Hoga1	Olfr998					Eftud2
Lrrc48	Lta4h					Hsd17b7
Ube2dnl2	Smg9					Polr2e
Serpina1a	Bod1l					Rps29
Hmgn3	Arrb1					Nutf2
Rps6ka5	Cnot1					Mbtps1
Gale	Ube2e3					Hist1h2bp
Kcna5	Nr5a2					Hist1h3g
Zfp704	Wfdc12					Psma1
Nsmf	Mrps17					Prkar1a
Micalcl	Rpl28					Ctdp1
Pdcd1lg2	Nudt4					Psmd6
Uqcrc2	Tubb6					Rps9
Pdzd9	1700102P08Rik					Plrg1
Ccpg1	Ppp1r15b					Mars
	S1pr4					Srcap
	Sde2					Vcp
	Bbox1					Nhp2
	St6galnac1					Hnrnpk
	Gpr137					Snrnp200
	Acacb					Polr2f
	Atcay					Ndufab1
	Pdap1					Pcna
	Hpdl					Med4
	Rasl10b					Actr2
	Pramef17					Nus1
	Shb					Farsa
	Olfr71					Pelp1
	Sesn2					Rps27a
	Vmn1r175					Rpl4
	Rarres1					Rpl27a
	Vmn1r13					Psma5
	Tnks					Hnrnpu
	Gca					Upf1
	Olfr1176					Abce1
	Mad2l1bp					Guk1
	3110082I17Rik					Dimt1
	Tbl1x					Hmgcs1
	2700094K13Rik					Imp3
	Zc4h2					Aqr
	C1ra					Wdr36
	Cd4					Rps14
	Lrrk2					Hist1h2ao
	Whsc1					Eif2s1
	Lyar					Gm6460
	Rrs1					Nup155
	BC005561					Dhx8
	Neurl1a					Pwp2
	Strada					Rpl7l1
	Hc					Cd3eap
	1700055N04Rik					Pi4kb
	Sun1					Tuba1b
	Fibp					Cog3
	Ptpro					Zmat2
	Gsk3a					Fxn
	E330017A01Rik					Suds3
	Olfr186					Rpl7
	BC005624					Ruvbl1
	Slc22a18					Dctn3
	3110079O15Rik					Tkt
	Nup43					Cad
	Gm8720					Wdr75
	Gm15315					Sbno1
	BC048502					Lin52
	Ccnc					Chmp3
	Tm9sf2					Sf3b2
	Sytl4					Fignl1
	Fbxw16					Pgd
	Olfr360					Mzt1
	Ephb1					Exosc10
	Vmn1r59					Vps41
	Otop3					Ran
	Wdr11					Rpl10a
	Tas2r130					Wdr12
	Dbndd1					Polr3b
	Ncor1					Hist1h3b
	Adcy2					Nipbl
	Alkbh5					Rps11
	Scd4					Rae1
	Trim35					Nploc4
	Ube2c					Sys1
	Olfr1201					Pmpcb
	Alox12					Cct8
	Egr1					Rpl12
	Ccdc130					Ost4
	Gps1					H2afj
	Frk					Qars
	Mtx2					Hist1h2bk
	Gpx6					Tbcc
	Tnfsf13					Dhx15
	Sim2					Med20
	Lce3d					Impdh2
	Upf3b					Cpsf2
	Arf5					Rad9a
	Parp14					Sf3a2
	Serpinb9g					Sf3a3
	Pramef25					Dnajc17
	Olfr1111					Paf1
	Acin1					Dync1i2
	Tubgcp5					Wdr74
	9130011E15Rik					Rpl23a
	Upk3b					Snrpa1
	Stub1					Nars
	Dlx3					Mau2
	Setd1b					Chmp4b
	Galnt11					Golt1b
	Bdh2					Nat10
	Slc16a7					Polr2h
	Pih1d2					Pfas
	Gfra4					Nhp2l1
	Bik					Vmp1
	Pacsin1					Anapc11
	Vmn2r38					Rpl7a
	Aagab					Pomp
	Mccc1					Tut1
	Cxcl9					Slu7
	Hnrnpa3					Rpl38
	Nudt8					Pkmyt1
	Casq2					Gnb2l1
	Ang					Nup93
	Rel					Rpl24
	Grin2a					Puf60
	Inha					Pola1
	Lsm3					Pisd
	Gpr179					Urb1
	Teddm1a					Hars
	Fam133b					Rbm19
	Zfp804b					Vprbp
	Zrsr2					Polr2a
	Cwc25					Ints9
	Sorl1					Brf2
	Rilp					Cdk9
	Fpr-rs6					Gpn2
	Pgrmc2					Alg2
	Ncapg2					Rbbp5
	Slc6a20a					Srebf2
	Arsk					1110004E09Rik
	H2afz					Mis18a
	Leprotl1					Gmps
	Irgm2					Tpr
	Med24					Haus3
	Olfr122					Ccnk
	Chd1					Atp6ap1
	Fkbpl					Nop16
	Defa2					Uba2
						Trrap
						Anapc1
						Rps15a
						Bap1
						Sart1
						Timeless
						Hgs
						Trappc11
						Med12
						Rrn3
						Gm14632
						Anapc10
						Cds2
						Pfdn2
						Eif2b4
						Ddx56
						Tinf2
						Cdc123
						Osbp
						Mat2a
						Gins4
						Espl1
						Cpsf3l
						Ddx54
						Mybbp1a
						Rps12
						Cdc16
						Dcaf13
						Hist1h3c
						Hist1h2ae
						Samm50
						Dars
						Psmd8
						Cog1
						Pcid2
						Rrp15
						Snapc2
						Sfswap
						Cdc27
						Trappc8
						Rpl10
						Tonsl
						Vps18
						Med21
						Bud13
						Srp54b
						Yars
						Crnkl1
						Imp4
						Krr1
						Ankle2
						Aars
						Atp6v1c1
						Dync1h1
						Vmn1r148
						Hist1h2ac
						Triap1
						Racgap1
						Tsr1
						Oraov1
						Scfd1
						Gbf1
						Gm4175
						Gm5795
						Wee1
						Wdr3
						Haus4
						Lsm6
						Snrpd3
						Mthfd1
						Csnk1a1
						Vmn1r149
						Fbl
						Snf8
						Gtf2h4
						Dnajc11
						Ssrp1
						Gtf2b
						Dhx37
						Ints2
						Hinfp
						Aatf
						Slmo2
						Tubg1
						Mcm3
						Polr2l
						Taf2
						Polr3k
						Ubap1
						Noc4l
						Dad1
						Rtfdc1
						Nop10
						Dhfr
						Slc7a6os
						Cdipt
						Orc4
						Rnf40
						Nampt
						Ddx10
						Rrp12
						Rpa2
						Smc2
						Msmo1
						Hist1h3d
						Tipin
						Eif2b2
						Brix1
						Tubb5
						Atp5j2
						Nup107
						Tsg101
						Rfc5
						Nsl1
						Tex10
						Psmc3
						Cwc22
						Hist1h4h
						Mdm2
						Psma6
						Kat5
						Rplp2
						Sprtn
						Gmppb
						Copa
						U2af2
						Cir1
						Pop5
						Rnf20
						Rps2
						Prdm10
						Srp19
						Gm10406
						Gnl3l
						Smarcb1
						Ipo13
						Thoc2
						Smc3
						Hspa8
						Btf3
						Hsp90ab1
						Seh1l
						Rrm2
						G6pdx
						Ubtf
						Mcm2
						Hcfc1
						Hpca
						Rint1
						Hist1h3h
						Psmd2
						Bccip
						Gm3701
						Mybl2
						Utp18
						Casp8
						Vmn2r41
						Metap2
						Ppil2
						Ndufb7
						Psmb7
						Sdha
						Krtap5-4
						Ddx46
						Rpl29
						Tnpo3
						Dkc1
						Ddost
						Exosc7
						Snrpd1
						Utp20
						Wdr7
						Gm17019
						Lars
						Mcm6
						Gm10471
						Etf1
						Ercc2
						Tars
						Gm4836
						Polr2k
						Igbp1
						Wars
						Nifk
						Srp54a
						Sars
						Nelfb
						Ss18
						Hist1h2ag
						Polr3h
						Gm20736
						Ccdc94
						Setd8
						Nxf1
						Rfc4
						Smu1
						Uqcrc1
						Cyc1
						Exosc2
						Cdc37
						Ddx24
						Rabggtb
						Eif2b3
						Ccm2
						Cdc26
						Med26
						Psmc6
						Ecd
						Rps27
						Pptc7
						Hist2h2ac
						Yae1d1
						Rplp1
						Alas1
						Nudcd3
						Rpp38
						Hscb
						Gm13272
						Ngdn
						Ect2
						Tmem258
						Mepce
						Smc5
						Tmx2
						Sap130
						Tango6
						Polr1d
						Cse1l
						Cdk1
						Ndor1
						Cdc40
						Iscu
						Plac9b
						Sec61g
						Gmcl1l
						Nol11
						Nsfl1c
						Pitpnb
						Slc25a1
						Psmg1
						Eif3b
						Rbm17
						Hist1h2ak
						Vmn2r48
						Rad51c
						Pdcd2
						Prc1
						Tomm22
						Isy1
						Vps16
						Mis12
						Mcm7
						Rpl34
						Gm10408
						Rpl17
						Zfp207
						Lrr1
						Hist1h2ah
						Eif3g
						Polr3d
						Cenpm
						Smarca4
						Fcf1
						Tbcd
						Tcp1
						Nup88
						Zfp600
						Dcaf7
						Vmn1r139
						Dusp12
						Cpsf1
						Sec16a
						Incenp
						Hist1h4m
						Ipo7
						Dld
						Taf8
						Bysl
						Bop1
						Rpl15
						Mrto4
						Nsa2
						Osgep
						Ep400
						Zfp335
						Polr1a
						Rrp7a
						Cog2
						Xab2
						Cct7
						Vmn1r79
						Stx4a
						Nup205
						Gm20816
						Znrd1
						Telo2
						Pop7
						Atxn10
						Cep192
						Eif2s2
						Rpl35a
						Nupl1
						Utp6
						Gm3238
						Tufm
						Nubp1
						E4f1
						Nip7
						Smc1a
						Arf1
						Surf6
						Psmd11
						Cd247
						Zc3h18
						Ggps1
						Mcm3ap
						Mcm4
						Dhx38
						2810408M09Rik
						Slc20a1
						Gm14347
						Snw1
						Eif1ad
						Psma2
						Cdc23
						Cenpa
						Srp9
						Amy2a3
						Ncbp1
						Rpn1
						Rps17
						1810026J23Rik
						Gm3139
						Top1
						Stx18
						Tuba1a
						Preb
						Arf6
						LOC100861615
						Alg1
						Sfpq
						Slc3a2
						Snrnp25
						Vhl
						Psmb2
						Naa20
						Trappc4
						Eif3e
						Vmn1r135
						Znhit2
						Lmbr1l
						Hmgcr
						Donson
						Skiv2l2
						Haus5
						Ripk1
						Gm4559
						Ints4
						Cdk7
						Polr3f
						Dctn1
						Vmn2r46
						Hist1h4d
						A430089I19Rik
						C330021F23Rik
						Gm15319
						Gtf3c1
						Bdp1
						Pfn1
						Mob4
						Eprs
						Tiprl
						Med22
						Med28
						Dhcr24
						Gtf3c3
						Dynlt1f
						Gm10922
						Arpc4
						Eif4a1
						Ftsj3
						Mrps18b
						Klk1b5
						Anapc2
						Tmem199
						Mtor
						Arfrp1
						Sacm1l
						Dhx16
						Smc4
						Hus1
						Acly
						Ccdc174
						Pmpca
						Rpain
						Vps54
						Vmn1r126
						Eif2s3x
						Atr
						Pes1
						Urb2
						Srpr
						Atad3a
						Mnat1
						Eif5b
						Esf1
						Ubl5
						Ppp1cb
						Taf5
						Ap2s1
						Nop56
						Pkm
						Gnl2
						Emc3
						Eif3a
						Ccnf
						Brd4
						Pdcd7
						Dmxl1
						Zpr1
						Rrp1
						Zw10
						Nol12
						Alg14
						Cgn
						Sae1
						Srsf1
						Srp72
						Vmn1r132
						Ndc80
						Zfr
						Bms1
						Lcp2
						Gm14393
						Noc3l
						Hmgb1
						D10Wsu102e
						Dctn5
						Mfap1a
						Iars
						Rptor
						A530032D15Rik
						Psmc2
						Polr2j
						Myl12a
						Vps4b
						Klra17
						Efr3a
						Kat7
						Ctr9
						Rad1
						Mrps25
						Rab7
						Ska3
						Ddx23
						Hist1h4a
						Fbxw11
						Rbm25
						Thoc5
						Rps15
						Anapc4
						Nop14
						Polr2c
						Gm5622
						Atp5b
						Taf6
						Ddx39b
						Rer1
						Ciapin1
						Tceb2
						Phactr2
						Cirh1a
						Rad17
						Tomm40
						Vars
						Kri1
						Atrip
						Ppa1
						Zfp574
						Ppp4c
						Gle1
						Tbp
						Inpp5k
						Exosc4
						Rpl39
						Vmn1r95
						Ddx52
						Rps19
						Actr10
						Med10
						Taf7
						Ube2i
						Rpe
						Ogt
						4930467E23Rik
						D8Ertd738e
						Nedd1
						Meaf6
						C130026I21Rik
						Lsm7
						Zc3h10
						Copg1
						Polr1e
						Gm4567
						Upf2
						Atp5h
						Trp53rk
						Cars
						Naa25
						Rbbp4
						Vps53
						Vmn1r220
						Nelfcd
						Gemin4
						Iars2
						Smarce1
						Srr
						Nup98
						Cflar
						Lamtor3
						Haus1
						Olfr707
						Pdrg1
						Mcmbp
						Ddx27
						Rnf31
						Rps19bp1
						Ccdc12
						Mpi
						Rpl21
						0610010B08Rik
						Rpap1
						Slc38a10
						Vps29
						Exosc9
						Fat4
						D19Bwg1357e
						Fbxo5
						Gtf2h2
						Snrpc
						Adsl
						Sdhd
						Rbm14
						Cenpw
						Nol10
						Vmn2r42
						Shfm1
						Dhx33
						Vmn1r94
						Psmc4
						Polr2m
						Tbca
						Ppil4
						Olfr516
						Cox7c
						Chmp5
						Swsap1
						Gmnn
						Gtf3a
						Fbxl4
						Orc5
						Gm14434
						Trmt112
						Sumo2
						Plk1
						Nfkbid
						Sdhc
						Dctn6
						Psmd13
						Mtr
						Fpgs
						Abcf1
						Tssc1
						Rsl1d1
						Emc1
						Cd3e
						Uxt
						Wrn
						2310011J03Rik
						Gm2897
						Thoc1
						Hist1h2bj
						Nop2
						Rpl27
						B3galnt1
						Phax
						Rabggta
						Wdr77
						Vps11
						Ddx55
						Acat3
						Wdr5
						Gm10665
						Srsf7
						Polr3a
						Gm10147
						Utp11l
						Rpp21
						Haus2
						Vmn1r114
						D830030K20Rik
						Gfer
						Krtap4-13
						Vps13d
						Gm9758
						Orc1
						Rad21
						Usp32
						Prpf40a
						2810004N23Rik
						Cdc6
						Olfr741
						Snapc1
						Hist2h2aa2
						Atp13a1
						Gm21671
						Ebp
						Cyp51
						Meikin
						Rpf1
						Hdac3
						Actr3
						Hist1h2bm
						Cdc42
						Vps33a
						Atg9a
						Vmn1r91
						Chaf1a
						Senp6
						Carhsp1
						Prpf4
						Hist2h3c2
						Gm13298
						Topbp1
						Usp36
						Acd
						Nfya
						Chmp2a
						Emc6
						Rpp40
						Spcs3
						Dhdds
						Fdx1l
						Rpl36a
						Psmd3
						Gls
						Rbm39
						Dnmt1
						Krt27
						Tardbp
						Mthfd1l
						Hist1h2bf
						Vmn1r128
						Ints7
						Rps24
						Ccdc37
						Ptbp1
						Dfna5
						Uhrf1
						Psmb6
						Ythdf2
						Kif11
						Ireb2
						Rrp36
						Sf3a1
						Gapdh
						Eif2b5
						Pafah1b1
						Ints3
						Gml
						Ipo11
						Espn
						Timm10
						Gm8653
						Crcp
						Ccdc137
						Yeats4
						Gm14440
						Dot1l
						Usp8
						Csnk2b
						Zfp808
						Cenpk
						Dctn4
						Mms19
						Cdk6
						Pcbp2
						Rars
						Ube2n
						Vmn1r100
						Rpp14
						Ric1
						Gpatch1
						Ttc1
						Mrpl10
						Brd2
						Ska2
						Mcrs1
						Stim1
						Ppwd1
						Mthfd2
						2310036O22Rik
						Fen1
						3110007F17Rik
						Cinp
						Uri1
						Il2rb
						Srfbp1
						Apol7c
						Gm15284
						Acat2
						Pnn
						Trappc3
						Tfip11
						Vmn1r117
						Lck
						Las1l
						Atf7ip
						Gm2933
						Car15
						Psmd7
						Mphosph10
						Hypk
						Gm3558
						Sec23b
						Ogdh
						Cwf19l2
						Diexf
						Hist1h4i
						Ncl
						Gm10228
						Eif4e
						Gm10104
						Mfsd1
						Pak1ip1
						Kars
						H2-D1
						Zfp407
						Mtbp
						Narfl
						Tma16
						Ttc37
						Rfc1
						Med31
						Sap18
						Exoc5
						Myc
						Nudc
						Cdca8
						Wdr92
						Mrpl14
						Ppp2ca
						Zfp131
						Ppp1r10
						Gm8300
						Pabpc1
						Copb2
						Vmn1r158
						Pfdn6
						Vmn1r48
						Vmn1r119
						Uba52
						R3hdm4
						Rhox4d
						Card11
						Rbbp8
						Vmn2r44
						Rps27rt
						Spcs2
						Gm20809
						Vmn1r238
						Cryge
						Ptchd2
						Sart3
						Prpf3
						Clns1a
						Gm6902
						Gm5458
						Fzr1
						Gm10229
						Haus6
						Gm10662
						Cenpc1
						Timm44
						Tab2
						Trappc1
						Gemin6
						Orc3
						Gm10220
						Gps2
						Nubp2
						Arfgap2
						Grwd1
						Tomm70a
						Atp6v0e
						Dnm2
						Zfp385b
						Cts8
						Osbpl9
						Plagl2
						Gm16381
						Gm20823
						Pgk1
						Gar1
						Pgam1
						Pdcd6ip
						Nfyb
						Thoc7
						Hnrnph1
						Atp6v1h
						Pnpt1
						Tmem41b
						Wdr61
						Cab39
						Ap3d1
						Sbp
						BC055324
						Cdc5l
						Nuf2
						Gm13871
						Zfp830
						Ikbkb
						Psmg2
						Ddx21
						P2ry2
						Spata5
						Eif3f
						Copz1
						Lppr1
						Malt1
						Gm3488
						Hspd1
						Dhodh
						Zbtb11
						Xrcc3
						Cdk12
						BC061237
						Fam107a
						Rqcd1
						Cdkl3
						Gm16513
						Rft1
						Ppp6r3
						Ptp4a1
						Cherp
						Vmn1r107
						Timp4
						Vmn1r191
						Pik3r4
						Sf3b6
						Rps25
						Cdk4
						Recql4
						Rexo1
						Mettl16
						Nedd8
						Cept1
						Olfr995
						Pak2
						Men1
						Pold3
						Kpnb1
						Gars
						Apex2
						Traip
						Ercc3
						Mbtd1
						Taar7b
						Med11
						Dpy30
						Mroh2a
						Sec24b
						Eef1e1
						Gm10696
						Gm11758
						Fam32a
						Nfic
						Zcchc9
						Tubgcp6
						Vmn1r3
						Olfr1371
						Akr1c14
						Gm2016
						Lsg1
						Smg1
						Farsb
						Ppp3r1
						Scgb1b7
						Txn1
						Sec22b
						Adam10
						Gm14346
						Vmn2r47
						Anapc7
						Ap4e1
						Gm3776
						Scd2
						Eif3c
						Gm15292
						Scgb2b17
						Gm4187
						Aurkb
						Gm14850
						Ewsr1
						Gm8693
						Hist1h2bh
						Gm3750
						Pdha1
						Gm20815
						Pnkp
						Dolk
						Zscan4c
						Olfr295
						Vps35
						Scgb1b19
						Wbp11
						Tceb1
						Blm
						Nob1
						Ccnh
						Gm21119
						Gm6164
						H3f3a
						Srbd1
						Uspl1
						Cox7b
						Ubc
						Ppp1r7
						Hjurp
						H2-Q7
						Speer4c
						Ubn2
						Alpi
						Olfr121
						Pdcd2l
						Taf1d
						Rpl41
						Mup9
						Olfr681
						Fbxo43
						Apol7b
						Dicer1
						Mup6
						Sult1e1
						Stat5b
						Mzb1
						Cnot3
						Rin1
						Xrn2
						Tubgcp2
						Vmn1r143
